# Subcellular spatial transcriptomics identifies three mechanistically different classes of localizing RNAs

**DOI:** 10.1101/2021.12.05.471303

**Authors:** Lucia Cassella, Anne Ephrussi

## Abstract

Intracellular RNA localization is a widespread and dynamic phenomenon that compartmentalizes gene expression and contributes to the functional polarization of cells. Thus far, mechanisms of RNA localization identified in *Drosophila* have been based on a few RNAs in different tissues, and a comprehensive mechanistic analysis of RNA localization in a single tissue is lacking. Here, by subcellular spatial transcriptomics we identify RNAs localized in the apical and basal domains of the columnar follicular epithelium (FE) and we analyze the mechanisms mediating their localization. Whereas the dynein/BicD/Egl machinery controls apical RNA localization, basally-targeted RNAs require kinesin-1 to overcome a “default” dynein-mediated transport. Moreover, a non-canonical, translation- and dynein-dependent mechanism mediates apical localization of a subgroup of dynein-activating adaptor RNAs (*BicD*, *Bsg25D*, *hook*). Altogether, our study identifies at least three mechanisms underlying RNA localization in the FE, and suggests a possible link between RNA localization and dynein/dynactin/adaptor complex formation *in vivo*.
