## Supplementary material for "Subcellular spatial transcriptomics identifies three mechanistically different classes of localizing RNAs": Table S2

### Sheet: Sheet1
Gene_symbol	Gene_name	Flybase_ID	oligos (n)
Act57B	Actin 57B	FBgn0000044	54
AdipoR	Adiponectin receptor	FBgn0038984	54
baz	bazooka	FBgn0000163	40
BicD	Bicaudal D	FBgn0000183	70
Bsg25D	Blastoderm-specific gene 25D	FBgn0000228	40
CG3308	/	FBgn0038877	61
CG33129	/	FBgn0053129	50
crb	crumbs	FBgn0259685	68
Dhc64C (Dhc)	Dynein heavy chain 64C	FBgn0261797	70
Dlic	Dynein light intermediate chain	FBgn0030276	48
egl	egalitarian	FBgn0000562	40
Fkbp14	FK506-binding protein 14	FBgn0010470	40
GFP	/	/	24
hook	hook	FBgn0001202	50
Imp	IGF-II mRNA-binding protein	FBgn0285926	70
Mhc	Myosin heavy chain	FBgn0264695	60
msps	mini spindles	FBgn0027948	70
osk	oskar	FBgn0003015	42
Pi4KIIIalpha	Phosphatidylinositol 4-kinase III α	FBgn0267350	55
qtc	quick-to-court	FBgn0028572	70
rho-4	rhomboid-4	FBgn0030318	55
Rtnl1	Reticulon-like1	FBgn0053113	35
tud	tudor	FBgn0003891	70
vkg	viking	FBgn0016075	70
wupA	wings up A	FBgn0283471	35
zip	zipper	FBgn0287873	50

### Sheet: Sheet2
	Act57B	AdipoR	baz	BicD	Bsg25D	CG3308	CG33129	crb	Dhc	Dlic	egl	Fkbp14	GFP	hook	Imp	Mhc	msps	osk	Pi4KIIIalpha	qtc	rho-4	Rtnl1	tud	vkg	wupA	zip
oligo1	TCAATAGACCCCATCCGC	CAAATGCTCCCCAAACGC	AATCATCCGGATCGAGGATG	GAAGTTTACGCTGCACGC	TGAGATCGTCTCCAATTGCT	GTGTCTGTGTGCGGACAA	GCAAGTATTGGGGAGGAG	GTGCCACCGTTCAAACAC	CATGATCTGGAAACGGGC	GCGTCATTACTGCATCCG	AAGAGCAACGTCATGTTGCG	CTTAAGCACTCGTGTCCC	TCTTCTGCTTGTCGGCCAT	CTCTCAGCTGTTGCACTAAA	GGGCTGTCCTAAAGCTTG	ATTGTGGCCTAACGGACG	TGGAGATGCTGCAAGCGA	GATCCATCAGCGTAAATCG	AAGCGCTGCTTCAGCAGA	AGTATGCTCTCGATGGCC	ACGACATGCTTGCACCAC	TTCTCTTGCTAGTGCGGG	TTCCCTTGGTGGCCAGAA	GAACCCTTTGCTGGTACC	GGCGTTCAGATGTTTGGC	CATGTCGGCCAAAACACC
oligo2	TAAGGAAACCGCGAGCGA	TCGCTATACATGACGCGG	GTCATCAAAGTGCGCCAATA	TGGATTCCTGCTCGAAGG	CAGGCTTCCATAATGCTATG	TTTCGCATGCAATGGGGG	GTTTGCATCTGCTGCAGC	ACACTGGCAGGTGTACCA	CGAATCTCATGCACAGCG	CGCATCCTTCTCAACGAC	AGAAATATGGCCGGGTACTG	GCAAACCAAGAACCCCCA	CGTCCTCCTTGAAGTCGAT	GCTATAGTACATCTCGTTCT	TTCGATTTTTGGGCGGGG	CGGAATTTGCTGATGGCC	GGTGACATGTCCCGCTTT	CCAACTTAATACTCCAGACTCG	GGGATACCAGCGAGACAA	TCTTGAGGAACTGCAGCG	ACTGTGCGTACTGCAACC	GCGAGACAAAGGCCAAGA	TTGCGAATTTGGGCGCGA	GGACCAGCTAGAGTACGA	TGGACACTAGTGGACGTG	GTCTCCTCTTCGAGAGAC
oligo3	CGAACCAAGGATGACACG	GAATGTAGAGGAGGCCCA	TGGTGGGATCGCGAAAGATG	CGGTCCATTTCCATCTCC	TGCGAGTGTTGGGAATGCTG	TGTGTGTATGTGTGGGGA	TTGAGCTTGGCGTATGCG	CACGGATTCTTGTCGCAC	CCTCCTTCTTATTGCCGG	TCCTCGTCGATCGAGTTG	GCAGCATCTTGTTCTTGAAG	TTGGGTCCCGAGAACTCA	GCGGATCTTGAAGTTCACCT	AGATTGAGGGTCTTGAACCA	CTATGAACGATAGCGCGC	GCTTCGTTCAGGAGTTCG	ATTCCGTTCAGGCAGAGG	CCAGAACAGATAGGGTTCC	CGCCCATGATCATGACCA	TACTGCCGCACTCTCTCA	TGGGGCTAGTTGTACTCC	CACAGAATGACGCCGAAC	CTGTTCTGCATCGAGCAG	CCAGAATAAGCTCCGGCA	TAAGCTTCGGCCTCAACC	CAATTCTTGCTGAGCGGC
oligo4	AGATGAGCAGGAGACAGG	AGACCACGATGGAGAGGA	CTTGTCAAGAAACAGGCGCT	TCCACCTGGGTCACATAC	AATCCCAGGACGTGAAGTAG	CGTTCAGTTCCATGTGGC	TAGCTGCTGGCGGCTAAA	GCTGCAATCGCAGCTGAA	CCTCTTCATCGAGTCGAG	AGCTGCAGGCTATCGATG	AAGTCGGTGAACTCCTTGAT	TGTCGTTCTCAGCCAGCA	GACGTTGTGGCTGTTGTAGT	CGAACTGGTTAAGAGCCTGA	CTTGCTGTGTGACTGCTG	GAGACTCCTCCAGTTCGT	TCCATCGTCTGCTGAACG	TCGTTGATTAGACAGGAGTG	TCTGGAGCAGATAGCCGA	TGCACTCTGATGCGCGTA	GTGGTCATGAGGGCAAAG	GCTCGGAGATGAAGCCAT	TGCTCTAGTGCTGGCACA	TCGAGGCAGAACCATCTG	TCCTTCTTCTTCACCACC	CTAAGGTCGCGTCTAACC
oligo5	GTGCTAGGCAACTGCAAC	AGCAGCGCAATTCCACAG	TTAGCTGATGACTGGGATCG	CACGCAGGCTTGAGAATG	AATGCCTTAGTTAGCTGCTG	CTACAATGGCGGGCAAAC	CCAAAGTATCCCTTGCCG	TGGCCCATACAGGGATCA	CTCGGAGACCAGGTTAAG	CCGAGGACCTTGATCCAA	TTGAGGAATGAGCTCAGGTC	TTCAGCTCCTCGGAATCC	GGACTTGAAGAAGTCGTGCT	TGATCTTGGAAAGCCAAGCG	TAGAGCTCTTCACGCAGC	TGGCGTGATCCAGAGCAA	AGGCGGTCCATCCAGAAA	ACAATAGTTGCCCAGCGG	CGTCGCCCACCTTGAAAA	ACGCTGTGCCAAATCCAG	GCGTACTCCATTTCCGAG	TCCAGCTCCAGGTAATCC	ATCTGACCACAGGAGGAC	GACAGTCCGGAATGGACA	ACGAACTTGCCGCGAAGA	TCTTGAATCTCGGCCAGC
oligo6	TCCACATCTGCTGGAAGG	AGTGGCACACTTTCCAGC	TTGCCATCGCCAAGAAATTG	ACCTCAGCGGTTTGCTTG	AGCGCGCAACATATTCGATT	AGTCTTCACGTGTTGCGG	ATGACCGTGTACCAGGAC	AGTTGTCTGGCAGTCGAG	GCCCACTCATGGAACACA	TGAGTGTCGTCTTTCCGG	TGACTAGATTGGCCTGTATG	GGGCATTGCCGATGTTGA	GTCGTCCTTGAAGAAGATGGT	TTTTAAGATTGCTCATCCGC	TTGATGTGGTGGTTCCCC	AGCTCGTTGATGTCAGCC	AAGAACGAGTAGCTGCCG	TTTGTTAGAATCGGCACCAA	ATATCGAGGACCATGGCC	TGCGTGGGCGTCAGATAA	TATCGTGGCAATGTGGGC	AGATTCTGAAGGCGACGG	GTCCAGCAGTGCGTCAAA	GCGTCATGGTCATTGGCA	TCTTCCTCTCTGGGGTCA	ATCTACTTGTACGCGCCG
oligo7	ATGTTGGCGTACAGGTCC	CAGACCTTGCGCACAAAC	GGCTGATTCTGAAGTTTCTC	GCTTCACGGACAGCAAAC	ATAGGCAAGTCTGTAGTTGC	GAAGCCCTTGTGTTTGGG	AGTACAGAGCTCCGGCAA	CCCAGTATCAAGATGGCG	CAATCTGACGGGCCCAAA	GGAAGTTTTGTGCTGCCC	TGGCACTGTTGTTATTGTTC	CACATGTTGAGCAGACCC	CGAACTCCAGCAGGACCAT	TGTAGTAGTCGTACACGGAC	CTTACTTTTGCCGTCGCC	GTGTTCTCGAACTCCTCC	CCCTCCTCGATGTACTTG	GCATATTGTGCATCTCCTTGA	TTCTTCCGCTCAATGCCC	GAGCAATGCACGACGTAC	TGCGTATACTCCACCCGA	AGGGTTAGGAGCGACAAG	CTCAAATATGGCGCTGGG	GTGATGTCGCACAGCATG	TTCTTGGCCTTCTTGGCC	TGCAAACGTTCCTCGAGC
oligo8	CGGATATCCACATCGCAC	TCCTCGACCAACTCATCG	GATGAGAACCCTGCTGATAT	GACTATCTGCTCCTGCAG	CACTTCCACGGCAAGCAAAG	CTGATGTAGAACCTCCGG	GGGCGATGATGAAGATGC	AATATGCTTGCCGCGCGA	CTCTGCGGATACTGAACC	CAACACTCACTCTGCGACA	TTTAGCTTGAAGTTTGGGCA	TCCCAACCCTTAATCACC	GACTGGGTGCTCAGGTAGT	TCAGCGAGTAGTTCAGTACG	TGCTGCTGCTGCTGCTTT	TCGAGCAGATCCTTGACC	TCCCCTTCACCTTTGCCA	CTCGATCTGAACCAAAGGC	GATAGCTGATCGAGTGCC	TCTTGCGACCACTGAAGG	AGATGCATGATGCCCACG	TCACATCGCGCCAGTAGA	GCATATTTCGGCCACAGG	CCTCCCATAGCAGATTCG	ACGATCCACGGCAGACTA	GAGATTGTGGCTTCGTGC
oligo9	ATGGTGATCACCTGTCCG	TGTCCAGATCATTGGGGC	CTGATGGATTCATATGCCTG	TGGTATGCTCAACAGCCG	ACCTGCTTCTTGGAGTTATC	AGGTACTTAAGCGCCTCC	CAAGGTCCACTTGCAGCA	CGTACTTGAACTGCAGCG	TCTCATGCAAGGCCTCGA	CCTTTCTAGTTGGTGGCGA	CACCCATCACATTCGAAACG	GTCGAAGCTCGAGTCGAA	ATGGGGGTGTTCTGCTGGT	GCAGATCAGGCTTCGAGAAA	TTGGTTATTGGCGGCGGA	TCGGCCAGGTTCTTGTTC	ACTCGTGCACCTCGAGAA	ATAATGTCCACCGATCCGA	TGCGACCGTCGCGATATA	TTCCTGGCCACATAGGGA	CGATCCTGGTAGTTGGGA	GTTGTTGCGTGAGTAGCG	GAGCGTGAACTCTTGAGG	TTGTCACCACGTTGTCCC	TCGTATCGCATCGTCTCG	TTCCTCCTCCTCAGCAAG
oligo10	GGAAGCTCGTACGACTTC	CTTGGCATCCACTTCAGCA	GTACTCGTTGATGATCAGCA	CGAAGCTCATGTCATCGG	TTATTTCACGCACCATGCTG	CGGTGCCCATAAAACCTC	TTTTTTTCTGCCGCGGCC	GGCACGAGCGGAAACTAA	CATCCTTGACGCGCTGAA	CGTACGGAATGGTAGACCA	TAGTTGTTCTCGCACAGATT	GACATCGGGAAGCATTTGG	CCTTCAGCTCGATGCGGTT	GATCTCTGTGATGTAGGACT	CTCTTCATCTCCACCGGA	CCCTTAAGACGGAACAGC	GCGTCATAGTTCAGCTCG	GACGATGATCTGAGTACCC	ACTCCACCACATAGCCCA	GCGAACGAGTACATCGAG	TGACGTCCACGAGGAACA	ACGCACACACACAACCAC	ACCACAGTCGTATTGCCG	GTTACACCTGGTTGACCC	GGCTCGGTTCCGTTATGT	GACAGATCGTTAGCACGC
oligo11	GCTCGGTCAGGATCTTCA	GGCCATTTCAGAGATGCCA	ATCTCCAAGATGCGATCATC	GTGTCTCTCCGTTGACTG	TGATCGCGGTCATTAGTCAT	AGCTTATGACGCAGGCGA	CTTCCCTGCAGTTCTTCG	ATGGCGCGCTTGAGCAAA	GAGTCTCCACGCGATCAA	GTAGAAGAGCGAAGTGCCA	CGTATAACCAGGGTGTTGAT	CTCGTGCTGAAAGATCTCC	TTCAGGGTCAGCTTGCCGT	CGCATAATGTTTGCTTGCAG	AAGGGCATGTTCGGGCAA	CATAAGCGCAGTGTGTAGC	CTTCGTTCGGGTAGCATC	AGTCCGGATACACAAAGTCC	GGATACTGCCGTGAGAAG	GTCCAGATAGGTACTGGG	TCAGCATGTTGCGCACCA	CGAGCGCAGCAAAAGAAC	CTACTGCAGCCTTTTCCG	GCCTTCAGCTCCATCGAA	CTGGTTGCGGAAGTTGAAC	TTTAGCGTCGAGCTGCAC
oligo12	AAATCGCGACCAGCCAGA	GCTCCGAAAACTTGTCCCA	GATTCGGTGAGTCCTATTAG	TGATACAGCTGCGCCAGA	CTGCTCAAGCGATTTAAGCT	CCCGACACGAACTACAAC	ACAGTCGACGTAGCCAAC	TTCTACTGATGCCGCCAC	CCAGACAGTCCACTTCCT	CGCAGGCAGAAGTTACGTA	TGGTTCGAACTCGAATTGGC	CTGCTTGTCGGCATTATCG	TTTACGTCGCCGTCCAGCT	GGACAAGGAACTGGCTACAC	AGCCTTCTTCGCGCATCT	GTCGTCCGTAAGTCTTGTC	ACGTTGCGCCATATGCAC	CATTCGGGCGAGATATAGCA	GTGTATGATGTGGCCATCC	GGCCTAAATTGCACCAGC	CGTCGTTATCCTGATCGC	CAATTTGCTGCGCACCAGA	CGGGATGTATTCTCCACG	GCCGGGAGGTCCAATAAA	CTCACCTCATCATCAGCCA	CTTCTTCTTCGATGCGCG
oligo13	AAGGTGTGGTGCCAGATC	CAAGGCACAAAGGAACCCA	CCCTTCTTGAGCATAATTTC	CGCTTAAGGCCACCAATG	TTCAAGTTCCGTTCTCAGAC	GGGCTTTTGTTCGTTTGGG	TGGGTAGACGTGGTCCAA	ACAGTGACGCATTGGCGA	CGTTCTCGTAGGCTAGGT	GATGACGAGTGTGTGTGCA	GTTGCTATTGGCGTTATTTG	GTAGTGCATGGTGAGGGAA	TGAACAGCTCCTCGCCCTT	TTTTCTTTTCCGTCTCGAAG	ATGCGTTCGAGAAGCGCA	TTCGAACTGCGGGCGACA	CGGACAAGTCTCCCGTAA	CATCGCCCATAAGCGGAAAG	GTTACCATTGTGGCGATCC	ACGCGTTTCGAGACTGGA	ATGTCCCGGCAATAGCCA	GTGAGTGTCGATCGATTGC	GACTCCTTACTGGCTTCC	ACGTTCACCCTGTAGACC	CGGATCGTTGTTGATCGGA	GTCTTCTCCACCAAAGCC
oligo14	TCATCACCGACGTACGAG	GAACCTTCTCTACGCAAGG	CGCGTGTTGTGACCGAAAAG	CCAGCGTTTTGCGAGATG	AGCTCTGTGATTTGGATGTG	GCCAAACAGTTTCAGGGCA	CCGGAAGAGCGTAAGGAA	AACTTTCGCACGCGACAC	GAGAAACACGCCACACCA	CGTTTCGTTGAGCGCATAG	ACTTCAGTATGATGTCGGTC	GGACTTTTGTTCGCACACC	TAGGTCAGGGTGGTCACGA	GTTGGAGATTCGTTTTCTCG	AGAATGCGCAGCGGAAAG	TCCGCGGGGCCTTCATTT	TTTTGATGCAGGCCACGC	AGATAGGCATCGTAATCCGAG	GCCGTACTGATGCTGGAAA	AATTGTGTGGAGTGCGCG	GCGTCATGTGGATCGAGAA	CGGAAATTGCGTGGAACTCA	AGGCGGTCGATGATGTTC	ACCATCCAAGCCCACAAC	CAGTGCTTGCGATTAATGCC	TGGTACTTGCGCTCGTAC
oligo15	AACGACCAGAGCAGCAAC	CCTTTGGCTGGTAATGACAG	CGTGGCAGGATATTCTTGAT	TGAACATCGCTCTGCAGG	GGTTGAGCTTAATGTTCTGT	GATCACAGGCGGAAGATTC	GAAGCAACAAACGCGCAC	TTTCTTCCCAGGCCACGA	TAAGATGCTCGTCGCGCT	CAGGTTTGTGTGTCCTGGA	CCAATCTCAATCAGGGTGAT	GGTCTTCCACAGACGGATA	AGCTCGTCCATGCCGAGAGT	AAACTCTTGCTGCAGCTTAT	CAACAGCAGCTCTTGAGG	GGGCTCACGTTTCGCGAT	TCTCTGGAGCCTCGATGA	TCGTCAGCAGAGAATCGTTG	GTAGGGGAACAGGAACAGA	TGGAGGCGAGCGACAAAA	GGCTTAAGTGGATGCGCAA	CTTCTTGTTGCCAATGGGGA	CATGATCCTGTCCTGGCT	CGCCCTTCAGGCCATTAA	CAACGTTCTTCGATGATGCG	GCGTATTCTTGGCCAGAG
oligo16	TTTTTACGGCACCACGGG	GCCAAGAAGATGTGTCCAGA	GTTTGTGTTTTACCAGTCAT	TGGTGGCGTCCGTATAGT	CAATGCTGCTCGACGTTTGG	GTCCAATTCCAGCTGATCC	GGACTGATAGCCACCTTG	CCAACACACACACACACA	ACTCATCATCCCAGCAGC	GTCGTCTCTGTACTCATCC	AGGACTGCACGTCGAACAAG	GAAGTGCAAACACGTCCGA	ATCGCGCTTCTCGTTGGGGT	CCAAAGAGACTCCATCATCT	AGCACCTTCCAACTGCTG	TACAGGTCCAGCGAGCAG	TTTACCAGCTGCGGATCG	GTCATTTCGTGGCGTCTCT	CCCGAGAACGATGCGATAA	GTAACGACGAACAAGGACC	GTAGTCGGGAACAAACACG	CTCAACAAGAAACAGACGCC	ACTTCGATGTGGTGGAGG	TTGCGTCCAGCAACTCCA	CCCGTCCAAATCACTTCCAA	TCCTCCTTCTGGACAAGC
oligo17	AGTTACGGTGTGTACGGC	GCACCTGCTCAAAGATATCC	AGTGAACAGAGAACGTGCGC	AGCTGCTGCTCCAGTTCA	TTCTCGGTCGCAATGGACTG	CGTCATCGTCGCAACAAGAA	ACAGGATGCTCAGGCAGA	AAGAGAGGTGCGCTGTTC	ATAAGCTTGAGGCACCGC	CAATATCGCCGACCATAGG	CGTGTATAACCTTGATCACC	GACTTCGTCTTGAGAGTGTG	ACGCTGCCGTCCTCGATGTT	ACAGATCCTGTTTGAACTGG	GTCGGCGAATTGATCCAG	CCATGGCAAATGTCGCGC	AACTTCTCCTGCGGGTAG	GCTTTGGGTTCTGCAGCT	CAGATTGGGATCCTTGTGC	CTGCAACTGATGCAGTAGC	ACGACATGCTTGCACCAC	GAAGCGGCTGAAAATTGCCA	TATCGGGAATCGGGCAAC	TTGCGAATCTCCAACGGG	CCTTGGACCAGTCGGGTT	GTAACTTCCAACAGGGGC
oligo18	GTTGTTTTTGCCGGTGGAG	CTGCACTTGCTTCAATTGCG	ACGAATATACCCAAGTCACC	TTCTTCTGGCCACCTTCC	GTTCTCCATTTGAAGAGCAG	CAAAAGACAAGCTGCAGCAC	TAGCCTGCCACTGTCTGA	GTCGCTGCCCTTTTGAAC	TACTTGGTGTTGCGCACC	GTTTGCGTCCCACTGTTCA	AGGATGCCGAATTGCAGATA	GCACTCCTCTAATGTGTTGG	TCCAGCTTGTGCCCCAGGAT	TTAGTAGGTCCAATTGACGC	GCCTGACTGAAACCGAAG	GCCTAAGTGCATCTGGCG	CTACGTTCAGTAGCGGCT	GAGCCAAATTGATTGGTTCCTC	GGGTTTAGTAGGGTATCTGG	CGAGTACCTGGTATTGCAC	ACTGTGCGTACTGCAACC	CAGTTAGCTTGGCGCCAAAA	GCAGCCACAATCAAACCC	ACCCTGCCGTCCATTGTA	CGGCCTTCTTCTGCAGCT	TGCTGCAAGCGCTTTTGG
oligo19	CAGAACGATACCGGTGGTA	GGACAAAAGCGGCCGCAA	CACCGCCATGAATTACATTC	CCTGCTCCTTCACATCGA	ATTTCGATGGTCAGTTCGTC	CTAGACCCTGCAAACTTCGA	ATGCTATCCAGCAGGGAG	AAGATCGTGATCGCTGCAG	ACAGCAGGTCGGATCTTC	GCAGCAGCGAGTTAAAGAAG	CTCCTGATACTGCAAGATGG	GATGCAGATGCAGATGCTGA	AGGGTGTCGCCCTCGAACTT	GCTCCTTCAGACTGAAGAAG	CCGAGTCGAAACTTTCGC	TTGGTGGTTTGCCTCCCG	TCGCTGATTACCTGCGAG	GCTGTAGATGTTGATGGG	GGTAGTACTGGATCATGTCG	GCTTATCAGTTCCTGTCGC	TGGGGCTAGTTGTACTCC	CCACTCGGATCTTGTCGG	TCAAATCCTTCGAGGGGC	GGTCCGGTATAACCATCC	GGAGACCTTCTTCAGGGC	TCTTCTCGCAGGCCTTCT
oligo20	CGGGGAAGTTGTTAGGTTC	CTTTCCAGGGAACCAGCG	GTTGATCATTCATCCGCAAG	GAAGAGCCAGACGAGACA	TAGTTCCACATTTAAGCTCT	CTTTTCTTCATGAAGGCGGC	GGTTTTGTTCGCCCACAC	GTTGGGATCACAGAAGCAC	GCTACTGTAGCTAGAGCC	GTTCTTGTCTTCCTTGACGC	TGCTTCAACTGATCCTTGAT	CACTCGATTTATTGCTCGGC	TCGGCGCGGGTCTTGTAGTT	AGCAGATCGGTATCTTGTTG	ACCGGTGTGAAAGAAGCG	TCAAGCTCCTGCTGAGCC	TGGGCCTGCTGTTGTAAC	GCATTTACGCTGGCTTGC	CCGTTATCTTGCCGAAGAAG	GCTCATTTTGGCGTGCAATC	GCTAGAAAGATGCGAGGAC	CGTAGACCTTGGGCAAGG	TCCGCTGGCCAAATACTC	AGTAGACCTTGGGAGTGG	CGCTGAGATTCCTGGGAC	GGAACTCCTGGAAGGGAA
oligo21	CACCCAGAACCACCACAAA	CCGTGTGCACGCGGAAAA	TTACTGTGGTCCAGAATGTC	TCCAGACTCGTCTGAGCT	TTTTAGCCTTGGTTTTCGAG	GTACAACAATGAGCGTTCGG	GCAGTCATAGGACAAGGC	CTGACTGTTGTACGTGGAG	TTGCTGCAGATGCAGCAG	GCTGGATGAAGTCAAAGTGC	CACAGCTCTGAGAAGAGAGC	CTCCTTGAACACATTGGTGG	TGGACGTAGCCTTCGGGCAT	AATTCCTCTATGCGCATTTG	TTCACGGGTCTTCGCAAC	ACCAGATCCTGCATGCGC	TGCTGGAGTAGAAGCAGC	AATTATCCTGGTAGCACCAG	GATCCTCGTCCATGTACATG	GTCCGTGAGGAAGTAGAAGA	CTCATAGCGCTTGTACGGA	TTGAACCAGGCACCCACG	TTAGCCACATCCTCGCCA	TTTCTACCGGGAGCTCCA	ACGTTCAGCCGCTTTGCG	TCAAGCACCAAGGGAGCA
oligo22	GATGGAGTTGTAGACGGTC	ATCCTGCAGCCACTTGGG	ATTGCTATGGCTATGACTGT	TTCGCCGTCAGATGAGTC	TGTTTCTCCTGTTTTTCTTG	CTTGCTCGATTTGACCGAAG	GCATTCTTTGCGGTGTGC	GAGTGATCCCAAATGGGCA	TGATGAAAGCGTGCAGCG	CACGATACTCGTACTCCTTC	TTGGGTTTGATCTGCATGAG	CCCGCAGCCGACACAAAA	AGCTTGCCGGTGGTGCAGAT	TCACTTCAGCGGAACTTTTC	CTTGGTTGTGCGTTGCGA	TGGTTCTTGCGGTCCTCC	AAGGTGCCTGGTCGAAAG	GTTTGAAGGGATTCTTCCAG	CAGATCAATTGGTGTGCCAC	GCAGGTACATCTTGTTCTGC	GAATTCCTCGAAGTCCAGG	CCTTTTCGTGCGACAGCG	GTGGCATCCGAAACGCAA	CGCTCACCTTTGCTACCA	ACGCAGCAGCAACCTGAG	GCTTCTCGTGGTTCGGTA
oligo23	GTCACGGACAATTTCACGC	GGCGGCATTGTGTGCCAA	CGCTACCATTTGAATTGCTG	TGCTGGCGTTGTCTTCCA	TCCTCTGTTAGATGTGTTTT	CGATCAGGTTCTCAAAGCAG	GCTGTTCGAGAAGTAAGCG	GCCATTAAAGTACGCCTCC	CAGAGCATCGTTCAGCGA	GTTCGGGGTCCGCTCTTA	CTTCTGTTTGAGATCGGACA	CTACGTCTAGTACCGGGG	TCGCCGGACACGCTGAACTT	AGAACATCCACTTCATCCTT	CTCGTCCTTTTTGTGGGC	GACTGGAAGCTCAGCTCC	TCATCTGGTGGTGGAAGC	AGGTGCTCGTGGTATGTTC	CATACTGAGCTGTTAGCGGA	CTCGTAGTTCTCCAGATTGC	GATCAGTTCCTTCAGCTCG	AGGGGTGACCCTCGTTTG	TTTGGCGCGATACCAGCA	GATCCATCCCGACCCTTT	AGGCTTCCTCCATGCGCT	TGTTGCGCAGAGTGTCCA
oligo24	CTTCTGCATACGATCGGCAA	ACTTCCGTCATCTCCGCC	CATTCGAGCTGCTATTGTTG	AAGTGGCCATCCAGTTCC	AGTTTAGAGCCAACCAATCT	GTCCATGTTCTGGATCGGAA	GCTTCAGACTTTGCTGCCA	GACGTAATTTGAGCTGCGC	CGATTGGATCCACCGATG	TGCGATCGCAGTGGTGAC	GATTGGAGAGCACAATGCTC	GAGCACTACAGCTCGTCG	TCATGTGGTCGGGGTAGCGGCTGAAGCACT	GCATATCTTAAGCTTGTCGT	CAGTTTAGGCGGTACCGAA	TCGGACTTGCGCAGGTTC	ATGCAGTTGAGTGCTGCG	TAGTCGCTGGTGCGCTCT	GTACGCGTGCGGAAGTTC	GAGCACAACGTTTAACCAAGC	GTGTTGATCAGCCCATCTC	CACGGCCTGTGTCACAGA	GATAGCTGATCGATCGGG	CTTGCTGGTAAAATCCGCC	CTTGGGCATTGAGATCGTTGA	ACTTAGCCAGCTGCTCCT
oligo25	GGGCAACATAGCACAACTTC	AGTGGACAACCGGCGTCA	AAATATATGACCGTGGCTCC	CTGTAAGGTCTCTAGCGC	TGGCTTTGACTTCTTTGCAG	GCCGTGAAATGTGGATCTAC	CTGGTTGATCTGCAGAGGA	GTTGTTGTGGTCGTTGCTG	TCTCCAAGGAGTCACCCA	GGTCGCCCTGCTTTAGGA	GAGTCACTTTGATCTTTGCT	CCACATCGAAGAGGAGGG	/	TTTATACGTGTCAAGCTGGG	GGTTGTAAATTGTGGTGGG	TGCCTCCTCTGCTCACCA	CGTACGGAATTATCCCGG	AGCACCATATCCAGGAGG	TGCGGATGACAGCCAGCA	ACACGGGCGCCTGCAAAA	GCTCTGAGTTTTGTTCTCCG	CGCTGATCACCGAGAAGC	ATCCTCTTGTGCAGGAGC	CACACAACGCAACGCGAAA	GAGATTTGAGTGTGTCTTCGC	TCTGCGACTCCTCGAAAG
oligo26	ATGGTTGGATGGTGGTGG	GTCGCTTGCGCAGGATCA	ATCTATTCATCTCATTGCCA	CTTCAGTGAGACGACGGA	TGTCTAAGGCTTGTTAGCTC	GGCTAGAGTTGAACAACGTC	GCTACGGTTCTGATAGGAG	CTGCTTGCCGCTGTTTTTG	TTTCACAATGCCTCGCCC	GCCAGGAATGCCTGCTCA	AAACTGGGAAAGGCGTCGTT	CCTTGGGCGGTATCACGT	/	TCAGGTCGTTATAGTCTTCT	CCTCCTTACTGTTGTGAGC	ACGCGCTGCTCAAGCTTC	AAATCGCAGCGTCAGCCA	CGTTCTTCAGGCTCGCTT	GCCGCCTCCTTGTTGTTC	TTCGATTGGCGGCGCTGA	GAAGTGCACTTTGGACATGG	AGATGGCCGCCAGTGTGA	AGTGGCTGGTTTTGGCAC	GGCATGGTTGTAAACCGCA	GCCTTCTAAATCCACATCCAG	ATCAGGTCGATGGTAGGC
oligo27	TAGACCGGGTGGTGCTAG	TCGCCGGTAGCATGTCCT	TAGGCGATCCAAAACGGGAT	GTCTCCCGGAACTTAAGG	ATTTGCTCTAGACTGGTCTC	TTATGCAACCTCCGCGGG	CTCCAGTTGGGCAGCAAAA	GGAAAGGGTTGCTTTTGGC	TCTCCTCATAGCGCTTGAC	GTGTAGGGATTCTCGGCC	GAAGCGTGGCGAAAATGTGC	TGGTCACCATAGCCCAGC	/	CTCCTCCAGAATTTTTACTT	GAAAGCATCATGGCTCGGA	ATGGCCTTCTTGCCTCCC	AGATTACACACCAGCGCC	AAGATCCGCTTACCGGAC	AAGCAGGGCAGTCCAGTG	TCTGCTTCTCGGCATCGG	CCACATAGCCAATCTGATCG	GCCGAAGACAATGCCGGA	CAGGTTGTGGAGCAACAG	CTCCCTGCTCACCAATCAA	CTATGCTGTCGATCACACGAA	GGTCCAACCCAAAGTCGA
oligo28	AGCACTTGCGGTGGACGA	GTCCATGCCGAAAGTGGC	AGTCATTAAGTGCATCTGCG	CTCTTGTCCCGCCCAAAA	CTAAGTTTCGTTTGCCAGTA	TATCGCTTCGGGAGCGAG	GATGTTTCTCAAGGCCAGC	CATTCTCCCTTCTCTCTGC	GCATCAGTGTCCATAGAGG	TATCCCAGCCAGCCGGAA	GAGAATCTCTTCCAGCATTT	GGAATGGTCAGCTTGCGC	/	TGGTGTTGGCATATCGTTTG	GAAGATCATGTACTGCGCC	CTCGAGGGCCTTCCTCAA	TACCAGCCAGATCTTCGC	CTGCACTCAGCGGTCACA	CACAGCTCGCAGAACCAC	AGATGGCCCTGGGAGTTC	ACATTTCGTTGCGCCGCG	GATTCCACTGGTCCGCGT	TTTTGGGCTCGCGATCCT	CGTGGTCCTTGATCACCAA	CGACACAAAAAGACTGAACGG	ACTCTTCCTGCTCCAGGA
oligo29	GACTCGTCGTACTCCTCC	TGGGTGGTTACCTCCACC	TACCAGGCACGGTATTTATG	AGTTCTCCTGCAGCATCC	CTCATCTTCGTAGATCTGTC	CGAATCCGGAGTCGACGT	GACGTGGTCCTTTTTTGGG	GCACTTGGCTTAGAACAGG	CCAGACACTCAAGTTGGAG	GCGTGGTCATGTAGTCCG	TATGCGATCCATTGACTTGT	CGGCGCCCAATTGGAATG	/	TTCTTGAACAGCTCCACTTG	GGTATGTAGAGATAGGTGG	TCCTGGGTCTGGGCATGA	CGGCGATGTGTCGATATC	GGAATGGTCAGCAGGAAA	GTCAGCTTCATGTCCGGC	GGATCCACATGGGTGCGA	GCAGCTGGCATAGGCACA	GCTGCCGCCTGCCATTTT	ACAGTTTCCTTGCGACCC	CATCATCACCAGAGAGACC	GTGGACACATATATATGGCGAG	CACAGCTGCTCAAAGGAG
oligo30	GGATGCCGCAGGATTCCA	CCCTGTTGCTCGAGGAGA	GAGGAGTAGGTGGCATCAAA	AACTCATGGCGCAGTTGC	ATCAGCTCGGTGAACTTCTT	CACCACCTTGGCACCGTT	GTTGCTGCTGCCGAACAAA	GACAGTGACCAAAGACCACA	CTTGGCCAAGGTGATGATC	ACGATGTCGAGGCCCAGA	AATTTGTTCACATGGCAGCG	CGTGCTGATCACCTCCAC	/	GGCATGAAGGTCTTGAATCT	CGTATTGAAGACCATGCCG	CGGCATCGACCATAGCCT	CTTCGGCTCCTCAGGTAT	CGTCACGTTGTCGTGCAG	TTACCACCTGGCGACGAC	CCAGCAGGCGGCGATAAA	TAGGGCTAGGGCTAGAGC	ATGCAAAGCGGGCTGGAC	CCTCCTCTTCGTCCAAAG	CACGAAGTCCAATAGCTCC	TTCTCCTCCTCCTCCAGCG	GTGCGGTCTAAAGAACGG
oligo31	GAAGGCTGGAACAGGGAC	GTGGCCGAATCCATGGTC	GTAACTTCTTATTCCGCTGA	TGAAACTTGGTCAGCGCC	CATATCGCGCTCATCAATGG	GCTCGTTGCGTTGGAAGG	CATCGCCACAAAAAACGCAC	GTAGCCAATGTCCTGGTTAG	GACACGCAAACGCAGAACA	GCCTCCTTCTCTTTGGCG	CCTAATTGCTCTTGCATAGA	GGACCAGGCTGTTGCTGA	/	ACTTTACATTCTTGCTGCTC	GGTGTCGACATCATTGCCA	TGGCCTTCTCCTCGGAGT	AGAGCGCGGTTCATTGCA	AAATGGATTGCCCGTCAG	GAGTAGGCTGCCATGGAC	TCTCCAACTCGTCCTGCG	CATCGCCGCACCTCCAAA	GAAACTGCTACGAGTTGTTGG	TCTTTGCCGGGTACAAGC	CATGAAGTAACTGTAGCCGG	TCTTCAGCTCCTCAGCGGC	ATCCGGTTCACAAGCCAC
oligo32	GGCAACGGAAACGCTCGT	CGATCCCGCGGATTCGTT	CTCAATGGAACCACCATACA	AGGTCTTGCACGGATTGG	AATTCCGAGTACTGCTGTTC	AGCATCCGTCTCCACCAG	CGGCATCCACAAAGATTTGC	CATGCAGGTAGAGATTTCCG	GAAAGCTTGGCTCTGAAGC	GCTGCGTCATCGAAACGG	TGCTCGTCCTGGAAGAATAT	CCAGCAGAAGGCACGAGA	/	GGTTCTTGCTTTCCAAATTC	CATAACTTCCAGGATGCGC	GCGGACACTTCGTTCAGC	ATAATGCCCAACACCGCC	CTTGATGCTCGATATCGTGA	CCTGGAACTCCTTGGAGC	TCCGCTCGAGAAATGCGC	ACCAGAAAGGCCAGCAGC	GCGTGTCTAGGCTTAATTACAGCGA	GCCGCACCTCAATCGATT	CGATTAGTCCATGACGACCA	TCAGCACGCTTGCGCTCGA	ATTCGCTCGTAACACGCC
oligo33	GCCATCTCCTGCTCGAAG	CACTCGAAAGTCGCGCAG	TATATCCCGAAAACTGGGCA	GATGGATGGATGGTGTCC	TGAATGGAACTCGAGCGCAG	TCTAGCGGCAATGTGCCG	CTTGGACGCTCAACAAAACC	GTATCCATTGAGGCGACGAA	CGCGAGAAAATGCGGAACA	CCCAAACGCCTAAACGCG	GCGCTTTGTTTGTTAGGAAT	CGAAGTGCGGGCGAGAAA	/	TCCTTGAGCAAACTGTCTTT	CACGATCCTCCTTTGAGAG	TTGCACGACGCTCGGAGA	TTTTTCCGGACATCGGCG	TGGGCGTGGCTCAGCAATA	CCGAGTTGATCCCTCGAC	CCTGTCCCTGCTGGTACA	CACCAGTGATGCACCAGC	TATGTGCCACAGCCACGCCGGCAA	ATTTCCTCCGTGTTGCCG	GTTGTCCAGCATAGCCAATG	TTCACCTTGGCATCTCCGGGC	TGCTCCTTTGTTTGGGCC
oligo34	GCGGTGGTGGTGAAAGAG	AGGCCCAGGAGTCAACAC	CGATACTGGATGCAGTCTTG	TGCGGGTTTTCTCCTCTC	TTGCAGTGAACTGATTTCCT	GCGAACGCCAGTATCCGA	GAAGCAGTAGACTAGGCAAC	CGCGAGCAACCAATAAAACG	CTCCTCGATAGCGTTAGCA	GTTTAGCTGCTCCAGCCAG	CAAGCCCCTCAACTGTAAAA	GAGATTGGATTTCGACATGGC	/	GACAATTGTCCGCATTTCAG	CGCTTCTTGTTGGCTTTGAG	AGCTGCTGCTGGTAACGC	CGATCGCAGATGTGAGCA	CGCGCACCTCACTATCTA	CATTCGGCACGCACTCGA	TCCTCGTGCTCGATCAGC	GGGCGATGCCCAGAAAGA	AATGGGACGATTCGGCCGACCGTC	AAACACCTCGAAGCACGC	GTCATCACCCTTTATGCCAC	TTGTTTAGGGCGGGAGTCACGGG	CCTCTGATGTCATGCCCA
oligo35	ATGGCATGGGGCAGAGCA	GTGTGACTGCAAGCGCGA	CAACGACGAGGACTTCTTCA	AAAACGCAGCGCAGGAAG	AATCTCTGTCGCAAATCCTC	GCAGCTGCTTGGCGAAGA	CGACCACAAACTTGGTGTAC	GCAGAAAGTCATTGAGCACTG	GTGATCTCCGGTATGTCGA	CTCTTTTTTCACACTGCGCGA	CGGGGCGAGTAGTTAACAAT	CGATGGGTCTAAAAATCGTCAC	/	TTAGCTGCTCACGCAAATTC	GCCGCTCAAAAAGGTTTTCG	TTCTTCATGCGCAGGGCC	GCGGCACCATTGAATGGA	ATATTCCTCGCGCACGGA	GTCCCACCTGCTGGAAGA	CGCTGCAAATCCTCCAGC	TCCACTTGTGCTCTCGCC	ACTTGTCCTTCTCAGACTCGGCAGCGGCC	ACCAATTGCCATCGGAGC	CCTTGTATCCAATGCCTCCA	TCTAGCGGCTAGCCACCCAACGGA	AAGGCCTCCAGAATGGGA
oligo36	CCTCATAGATGGGGACGG	GGTTGCATTGTAAAACTGCGC	CGTTCAGGGAACTCTGGAAC	ACGACTGCTCTTCGCGTA	TGAGGATCTCAACGCTCTCA	CCAATCGCCACACACTCC	CGATCAACTGTAGGATGAGC	TGGAAGCCGATGGGCTTG	GCTTGATGCAGGCCAAAGA	GTAAAGGATGATGTCAGCGCA	AGGGATTCGGTAAGATTGCA	TCCACGGCGGTCATCTGCT	/	GCGACAGGGAAAGAATGCGT	CTCCTACTGCCTTGAAAACG	CTTCGAGGGAAGCCTGCA	CTTTAGAGCTGGGGATCC	ATAGTTGCTCTCGATGATGG	TCCTCCTGGGAGTTCGGA	GCTCATAGTCGGGCACCA	GGCGGGCAGATGGACATT	/	GCACAGATCTGTCCCACA	CGGTTGTACTGGCGGGTA	/	GTTTTGCCAGCACCCGAT
oligo37	GAGACACCATCACCGGAG	CCATCTCTACAGAATGACAGC	TTGCCAAAGCGGAACATGTG	TGTCCGCAATCACGTCGA	AGAGGTAGCTGATGGGTGAG	TGGGCGATGTGCTCCAGA	CAGACACCTTCTTGTCCAGA	CGTCTGGCATGTCATGGG	CATCCGACTGTTGGTGAAG	TACCCGGACTGCCCGACTT	GTCCGTAGACATTTTCTGAG	TCGCTGACCTCTTCGCGAC	/	GGATCATCGCTTTGAGAAGC	GCTTATGTTACTGCTCCAGG	ACCTGGGACAGCTCAAGC	TCAGGGCATCGGCTATCA	TGTTCTCGCTGGTGTTGC	TCCGTGATGCCGCAACGA	GGGATCGCTTCAGATCGC	GGCACAACGTAGCGACAG	/	ATGGCCTGCGGTTGAACA	CCACCATGGCGAGCATAC	/	TGCCCTTGTACCGTTCCA
oligo38	CCTGGATGGCGACGTACA	GATGTGATTGACCCCAAATGTC	GTAGGGGGCGAAATGTTTAC	GTTCAATGGCTGCAAGCCA	TGGAATCGGCAAGCGATTTC	GGCTCTTCCACGATGGAC	GTCTGGTTCAGCGCCTGA	CGGTCTATGCAGCTTCCG	CACCGCCTTCCGAAGATAA	TGCTGGCGTCAGCTTGGGA	TTAGTTTTGTTTGGAGCTGC	TTGCCATCGGCCTGCAGAG	/	TTGTTTACCAAACTCGCTCT	GGGTCTTGGGGTATTGAATC	CGGAGCACCTTGTTCTCC	TGGCAAGCTGCTCGCAAA	GTTGTAGGTGATTTCCTTGG	CGAGCGAATTTCGCCGGA	CGCTGTCCTGACTCCGAA	ACTTGTGGCGCAGGGACA	/	CGAGTGCTTGGAATGAGC	AGTTTGATGGGCCGCGAC	/	GTTGTGCAAAACGGAGGC
oligo39	TGGGTCATCTTCTCGCGG	TGGCTGAACCAGCCCTCCA	TCGTTCTGATGGATACCATT	GACAAGTACGCCATTGGTG	CGAGCAATTCGATGGCACTG	GCTCTCTGCACCACGGAA	AGACGGCCAACAAGCACC	ACACTCGCAGGTGAGTGC	GCCTTGTTCACAATGGTCAG	TTGGGCGAACTCTGTCCGG	ATTGGTCCAACGCAGATTTA	GCGAGATGAAACCGTTCTTATCC	/	TCTTTTGTTCATTTAGCTCC	CAACAGTAGAAAACCCTGCC	TTGCGGGCCTTCTCGATC	TGCAGCTTAGTCAGACCC	TCTGAGTGGACGAGAAGAG	CGAAGGGCTTGGACCAGT	TCCTCGATCCGATGCTCG	CTTATGTGCTACGTGGCTATG	/	ATGACCTGCGATCCTCCA	TGATCCAAGAGGAGCGCG	/	GCTCCTGCGAATGTTTGTG
oligo40	GCAACACGCAGCTCGTTG	ACACCCGACAGGCCAAAGC	CGTAGTTGGCATAATGCTGA	CTCTCATTTCCGCAGGAAC	CTGTCTTGTGCGATGGTGAG	GATTCGCACCCACGTCGA	TTGATGAGCGCTGCAGCC	GCCGCCAATCACCACACA	GATGGTAAAGATACGGCCAG	TGCACTTCCGCCTCGCGAT	TCTTCCGATATGGCGACAAA	AACACGCGAGCAAACGGCGGA	/	AAATTGGTTTCCAGCTGAGT	GCTATTTTTGGCGCTTTCGC	GTGGAGTAGTTGCGGCAC	ACCGCTGCTACGTTGAAC	GCTACGACTTGCAACTGC	GATGTACGGCAGCACCGA	TCTGCGTCTGCGAGTCCT	GGATTGGGAATGAAGCTGACA	/	CTGTGTAGGAGCAAGTGC	CCGGCGTTAGATTCGGGA	/	CTTGAGAGCCTCTAGTTCC
oligo41	ACCGTGCTCGATGGGGTA	TCAACCGAGGGACGCGAGA	/	CTCCAATTGGCGGTTGAGA	/	ATTGCTGGGCTGCGACTG	AACGCCAGCGGCAAAAGC	CCATTGTTCAGGCAGGGG	CTGATCACGTAGATGAGCAG	TCGCCCACCTCACAGTAGC	/	/	/	CATACACCAGAATTTCCTGC	CCTTGACCGTAATGATTCGC	TTCTGGGAGGCATCCAGC	TCTAACAGGCTTGGGTGG	GAGTTCATGGGCCACCAA	GGATACGAGGAGAGGGTC	AGTGCACCGACGACATGG	CATGTAGCTAACAAAGCGCCA	/	GCCAAATATCCTCCGAGG	CGGATTGGAGACCGATCC	/	CCGCTTAGATCGATCAGAC
oligo42	AGGGTGAGGATACCACGC	ATGGCCGCGGTGTAGGAAG	/	GCATCCTCCTTAAGAAGCC	/	CTTCGAGGCGTGAAGTGCA	CCAGACGAATTGGGCACG	TCTGGCAGAGTGGGTGGA	GTAGATGAGCGAAGATCTGC	ATACTCCAGGCCGGAACCC	/	/	/	CACGCATTTTCGGTATTTGG	CAGTGATCTTCGTATCGGTG	CTCATGTTGTTCGGTTGAGAG	GATTCCTCTCAATCTCGGC	CTTCCACAACTCCGGCAA	CTCTCCTGCAGCAGGTTC	TCCTCGAAATGGCCGGAG	CGATAATCGAGAAGAGCACCA	/	GATTGCATGCGGTCACAG	TCCGGAATGCCAGCTGGA	/	CATTAGTCTAGAGCGCGAC
oligo43	TCTGGCCCATACCGACCA	ATCGGAGAGAACTCCGGCC	/	CGTACTGCGAGATTAACGC	/	CAGGCTAACAGAGACACAAAC	CTTTGCCACAACGGGCCA	TCTCGCAGTGCTGACCAC	GCTCGGTAGCGGAAAGTAAA	ATCCTCGACGCCCTGCAGT	/	/	/	ATCTATGCTTTTGATCACCT	CCTTATTCGTAGAGATGGCC	GTTTTCAGGAGCAAGGTCGAA	GTATGTAGCTCCGAGTGTG	/	ATTGGACACCTCCATGGCG	GCGTAGGAGCTCTGCATC	GTCTGATTGAGCGGTATTTCC	/	CGCAGAATGGCATTGTCC	CCAGGATAAGCTCCGGCA	/	CTTAAGGTAGGCGGCACAA
oligo44	CGAAACCGGCCTTGCACA	ATGGCTCCCGCCACTCACA	/	CTGCAGCTCGTTTTGTGAC	/	GGATAAGCGCTTCATCCTGAA	TAAGCGTTGCAGGCCGCA	AGGCAACCGGAGAAGGAG	CACCTTCTTGATCTCAGCGA	TTTTCCGCGGCCGCATCCT	/	/	/	ACGAGATCAGCACTCTTTTC	CATTCTCCTTACGATGGACG	GTCTTGATCTTCTGTTGCAGC	GTCTGTAAACTTCGGCAGC	/	AAGGCCGGCGAGTCCATCT	CATCTGCATGGCCTGCAG	CTTCGAATGAATTCGCTTTGCG	/	TGAAGTGGCTGGTGTTGC	CCAGGATAAGCTCCGGCA	/	GTTGGGTGTAAGGAGTTCG
oligo45	CAAAATACATGAGGGTGTCGG	GGTTATTGGTTCGATGGGAACAG	/	GAGATCACATTTGGTGCCG	/	GCAGAGGTTTATTTAGCCGGA	GCTTCCACAGGTCACAGG	CAGCGGTTGTCCAGCAGT	GGAAAGAAGAATCCTCCACC	GCGTCAGATACTTGTAGAGGACA	/	/	/	TGACACCCAGTCTGTAGAAA	GTCTTCGTTTAACTCCTGCC	GTATGCTAATCGATGGTGATCG	CAACTACGGATTGAGCCGA	/	TCGGAGAGTCCACTGTCCG	TGCTGCTGGCGGCTTAGA	TTGATCTGCGCGAGAGCGC	/	GGCAATATCACTCCCCAC	CCAGGATAAGCTCCGGCA	/	GATGTTCACCACGAACGGA
oligo46	GATGGTGTTGTGTTCAGTCAG	CCAGAATGCTAACAACGGATAGG	/	CAGACGCTTAAGAGCCAGA	/	CACGGCTATACTTCTTGTTGG	GTACGGCGGCACATTCAC	AGCTTGACATCCAGCCGG	CATAGTTCGCAATGGACAGG	ATCTGTGCGCACGGCCAGCTT	/	/	/	AGCTTAGAGTCGATTGCATC	GTTTTTGGTGTCAATTGGGCC	TGGTGGGAAGGCCAATCCG	CCCGGACAAAAAGAAGACC	/	ATCACCTGGAGCGCCAGCA	GTGGACTGCCCTTTGCGT	TGCCTGCCTAGTGTCTGGG	/	GGCTTTTGAGCATAGCCC	ATGACCAGGATCCGGAGC	/	CAAACGTCTTGTCAGTGGC
oligo47	GCGAGTTGAAGGTCTCAAACA	AACACGGAGGGCGTACAGCAG	/	GTGGTACATAGACTCACGG	/	AAGCTGCTGGGTGGCACAC	TCTTCTTCTGCTGCGCGC	GGGTCCAGCCAGTGAGAT	CTAGCACGATCTTCGATCTTG	TTGACGGGGGAGCCTGGATCCAGA	/	/	/	CATTGCACTTAGGGATTTGC	GGTGTGCTGTGGAGGTAG	ACAGAACCGGCACGTCCCT	GGGACAGATGTTCATGCCA	/	TCCACGCCCAGCGTCATCT	CGTCCACCATGTCGACGA	ACGGCGACCCACCAGAGAA	/	CTGTTGCTAAAGCGCGCA	TGGACTGAGAGCCAGGAC	/	GGTGTGGTTAAAGAGCTGC
oligo48	CCATATCATCCCAGTTGGTGA	ATGCCACGCCGATGAAGGCGA	/	GGCACCTTCAAATTCCACC	/	TCCTTGCACAGGTAGCCCG	AGTTCATGCGCCACACCC	TGTACTGCTGGGCGAGGA	GCATGGAAACGTTTTCCATGC	TTAGTGCATCCTCCGTCAGCGGCAGCAGG	/	/	/	GGTTCATGCTTTCTACTTTG	TGCTGCTGCTGCTGCTGA	TCAGCCTCCTCGATCTGCC	GGTTAACTCGTCAAGGCAC	/	TCGTGCCAAATACGGCGCC	GAGACATCCTGCGAGGTC	AAGTGGCGGTACACCGAGG	/	CACTGCTGTAACTACCGG	CAGTGCGAGCCACAAAGC	/	CTGTCACACTAAGTCCGAG
oligo49	AAGTGGATGGGGATCGCGG	TAAGCTGTGTGTCCTCCGGGG	/	CAGCGATATGTTCTCCTCC	/	TGCGGGTGAATGCCAGCAG	GGCAATCATCTCTGCCGC	TGGTGAGGCGGAGGTAAG	GCCTGCCAGGCGAAAAAC	/	/	/	/	ATGAGACTTAGCCTACTCTT	TGCTTCTGCTGCTGCTGC	AGACGGACCTGCAGCTCCT	GCCATTTCGAACAGCATCC	/	TTCCCGCTCGTAGAACCGC	GCGAACTGAGCGATGCCT	AGATGAACAGGGTGGCCGC	/	ATGGCGATCGATTCGCTG	GCAAACCGTGCACCTGCT	/	GTCTGGTAGAGTTGCCTGA
oligo50	TTGCGCTCTGGGGGAGCAA	GCGAATGAGAATCCTAGGCACACAA	/	CTGGGCGGAATCTTTTCGA	/	TCCTGGGGCGTCTGTTGAC	TGGCATGCCTCACAGGAC	CCACTGAGGCGACATCTG	TGACGCAGCGAGAGATCG	/	/	/	/	CGATATAGATCCTTGCGGAG	CCGGCTCTCCTTTAACGG	TGCAGCTCGGACTCCAGCT	CTTGTTATCACCCAGAGCG	/	TCACTGGCGACCACGAGAG	AGACGCAGCAGCTCCGTA	ATCCTCTGGCTCCTGGCTG	/	GCTACGTTTGTCCCAGTC	GGCTGGACGAACTGATCC	/	CATGGACTTAACCGTTGCC
oligo51	ATGGTGGTGCCACCGGACA	CCGATAAAGAAGGCGCCAAAAACGA	/	CCGTTTGAATGCGAACGTG	/	GGCACATAGGTATGAGTCTATCG	/	TCGTGCGGTCTCGACTTC	CAACGAAGGTGGCTGCAC	/	/	/	/	/	CGCAGTTGCATTGCCAGG	TCGGCCTGTTCCAGCAGAG	GCGAGTTTTCCAGTCCTTG	/	AACAACAACGAACGCGAGGCGCC	GCGGAGTCCTCGGAGAAA	ATGGTGTCCTGTCGCAGCG	/	TTGCTTCCGCTAACGGAC	TTGCAGCGTCCATGGCCA	/	/
oligo52	ACCGACGATGGAGGGGAAGA	AATTAGCCATCCCAGACTGGCGCGGC	/	GTGTGTGTGTGGAATGGTA	/	GGAAGAGTTGACCAATTCGGCAA	/	ACACACACACGCGCGCAA	GTTTCCAGCGAGCGCACA	/	/	/	/	/	TGAGATGGCGACTGTGGC	TCCTCGAGGGCAGTCTGGA	CATCTCCTTCAGCAATGCC	/	TTGGAGGGCAGATAACAGCCGCCC	CTCGTGCAGCGTGGAAAG	AAACCGGCGACGGCACCGGACAAA	/	TGCTGCCTAACATCGACC	CACCGACGTTGTCCAAGG	/	/
oligo53	ATGGAGCCACCGATCCAGACGGAG	AATACGCCAGCGCGCAAGGGACGAAG	/	CTTTCGTTCGCTGGCAAAG	/	TTGCACCTTTACGGCAGGGGG	/	AGCGCCGAAGACTTGGCT	CCTTCTCCTGGAACTGGG	/	/	/	/	/	GCTGGGCAGACTGTACAC	AGGGCACGCTGGTGGTTCT	GTGGAGCAATATCAACGCG	/	TTTGCATCGGCGTGCCGCTGCTGTAG	TGGTTGGCCTTGACGCAG	TTCTCGTAGGCACCGTCGGGCTCA	/	CCCTTTTCCAGGGACAGA	ATTGCGAGTGGAGGGCGA	/	/
oligo54	ATCTTGATGGTGGATGGGGCCAGGGAGG	TAAAGCACGCACGGAAAGAGGGGAGCGG	/	GTCGTCGATGGAGTCGAAA	/	AAGGCAGTGGCCAAAGCCACC	/	CACCGTCGAGTTGTTCACAAA	AGGCGGATCACGTACGGA	/	/	/	/	/	CGCACATTTTGGCCACCC	AGCCTGGAGCTCGTCCTTC	CCTGGATCTGGGACTTTAG	/	TTGATCCTGCTAAGCGCCGCCAGGCA	CTGCCGAATGCAGCTGTG	CAGAGTCGTGCTTGTCAAATATCTCGTGCA	/	TACGTTCAGACCATCGGG	TTCATGAGGTCCCTGCCC	/	/
oligo55	/	/	/	CACTCACCGCGCTAAATTAG	/	AAATCGAGCTGAGCCGACCGC	/	CATGATCGCTGATTTGTTGGC	ACTCCCAGATGAGGCCGA	/	/	/	/	/	CCAATGATACGGCCCACC	ACGCACAGCCTCCAACTGC	GCTGCAATTGGAAGCCGAA	/	ATCCTGATACGGACGAACGGCGAGGAAGGCC	CTCTGCCACAGATGCAGC	AACAAGGAATCGATACGGCGGACCACCGCGG	/	GCACACTAAATGTGCGCC	GTGGACAGCCAGAGACTG	/	/
oligo56	/	/	/	CTTGGCAATGTTTGTGACGG	/	CGTGAACCATTAGTTTCTGGACACC	/	GAGATTCCACTTTGAGCCAAC	CAGCCACAAGGGGCACAA	/	/	/	/	/	GAGCTGGCCACAAGCAAC	ATGTTCTTCTGGGCCTCGGCG	GTGTTTGGTGCGAAATTCGC	/	/	TTTGTGGCGTCTGCGGTG	/	/	CGGTAATCTTGTCCTCGC	TGGGCAAAGTGGCAGACG	/	/
oligo57	/	/	/	CGGGTTGGCCAATTAATGCA	/	GGCTCGTTGAATCTATAGAGTTACGGG	/	CAAAACGGGGCGAAAAAAACG	GCTCATAGGTGCGGACAC	/	/	/	/	/	CATCGTCCGTGCCACACA	TTTGGCCAAGTTGAGGGCGGCGA	CAATTCCTGAAGCAGAGCCA	/	/	TGGGGGACGACTCCTTGT	/	/	ATTGCCTGGCGAGGCATT	ACGTTGCCCGACAGTGAG	/	/
oligo58	/	/	/	CAGATCAAACCAATCAGGCG	/	TTCTGGGCGTCCGGTTCGGAGAAG	/	AATCTCGCCGCCCCAACCA	TCCAATGCGGGAACGCGT	/	/	/	/	/	CCTCCGGTGTGCCAACAA	TCTTGGCAGCGGAGATGGAGGCGT	CTGGTTGAGATGCTGCAGAA	/	/	AGGTGCCACTGCTGCTGA	/	/	TGCCGCACAATCACAGAG	TGAGGTACGTGGACGGAC	/	/
oligo59	/	/	/	GTAGTTGGATACAGCTGGGA	/	ATAGATGCGCGAAAGGCGCAGCGC	/	ATCGAAGCATCTGCCGCCG	AAGTTGCGCTCCTGCACC	/	/	/	/	/	CACCTTGCGCTCCGTTTG	TTCTCCTGGATGCGGCGGTCGATC	GAATGGATAATAGCGGCTGG	/	/	CTTGGCGCGCGAACTGAA	/	/	TCGATGAACGACTGGAGCA	GTGGCGGGCGAAGATGAA	/	/
oligo60	/	/	/	GAATGGATTGGCGTTACTGC	/	GGGTACTCGAGTAAATAAAGCAATTGCTCGG	/	ACCTGGCACCAGCGTATCC	ATATGGGTCTCCCAGCCC	/	/	/	/	/	TTCGGATATGCGAGCCCC	ATGTTGCGGCCACCCTCACCGATC	GTTGTCGAGAAATCAGCCGA	/	/	TCAGCCCGTAAACCGAGC	/	/	GAACTGCACCACAACACAG	GCTCCGGTCAAGCCCATA	/	/
oligo61	/	/	/	GTCTTTTTCTCCTCCTCTGC	/	TTTTTGAGGGCGCAAGGAAACGCGACGGCGG	/	TTTGGCACACGGCGAGCCA	AACACATCCTCGACGCGC	/	/	/	/	/	ATAATGGCGCCGACAGCG	/	GCATTGAGAGGTCCTTTTCG	/	/	CGGGATGTGGAATGCGTG	/	/	GGAGTTCAGCAATCAGAGG	GATATCCGACGGCACCTC	/	/
oligo62	/	/	/	CGCTGACAATGATCTTCTCG	/	/	/	TGCCGTGCACCGACATTCG	CCGAAGACAAACGGCAGC	/	/	/	/	/	GTCATTGGGGAAGACCGG	/	CCATCACATAGCCAAAGACC	/	/	TCGGCGGAATCGTTGTCC	/	/	CTAGCAAAGCAGCAAAGGC	ACGAGTCCGTCCATGCCA	/	/
oligo63	/	/	/	CCATCTCCTCTGTGTTAACC	/	/	/	TCTGGACTGGACGAGCAGG	CGTTGGCGTTCTTGGCTG	/	/	/	/	/	ACCACACTAGCCGGAGTC	/	CAGATGTGGGACAAAACTGC	/	/	GGCTACGCTTGCGGCAAA	/	/	GACAGTGTAGAGCCAACGA	CACCCACCCTTCCGTTCT	/	/
oligo64	/	/	/	GATCACTGACTGTATCCACG	/	/	/	CCTTCTGGCAATTTTTTCCCGAG	CGGATCCCTCCTTGGTGA	/	/	/	/	/	GATGGAGACCGGGGAACA	/	GCTCGATGACTTTCAAGTGG	/	/	CGTACTAGTATGCCTTAAGCC	/	/	GGATTAGTTTCAGCTCGGC	CGGAAGTCCGGGATATCC	/	/
oligo65	/	/	/	GTTCCGTAGCAAGAAGCTTG	/	/	/	TTCTCCAGGCAGGAACCACCG	GTTTCCACGACGTTGCCG	/	/	/	/	/	CCATCGCCTGCAGATCGT	/	CGTTTGCGGTCATCATTTGG	/	/	CTTCGTTGCCAAAGAGAGAAC	/	/	GATGTAGGCATCTGGCAAC	TCGCCCTGGAAGCCGATA	/	/
oligo66	/	/	/	CAGTCTTAAGGCCATCGATC	/	/	/	ATTCGTCTGGCAGAACGCACCCG	GCACACGCAGAATGACGG	/	/	/	/	/	GGTTCTCAGCACGCGACA	/	CGAGTGCTGCAAGTATATCC	/	/	GAAATTAATGCCGCCAGCCAA	/	/	GCAATCTCTTCGGACAGCA	TGCCTGCCGACAATGGCA	/	/
oligo67	/	/	/	CACTTTCCATGCTCTCCAAC	/	/	/	TTCTGACACGGCTGTGAGGCGCAC	GCATGTGCTCCATGCGAG	/	/	/	/	/	CAGGCGTTGGTGCAGTTC	/	CAAGTGTCGTTTGGGCAATC	/	/	CGCGAACCAAAATCGTAGACA	/	/	CTAGCGCCTTTGAATCACG	ACCCATGTCGCCAAGCTC	/	/
oligo68	/	/	/	CTCCGAGTATTCGCTAAGCA	/	/	/	ACACACACGCGCGCGCACACACAT	CACTGGTTCATGACGCGC	/	/	/	/	/	GAGCACGGCTCTGTTGTG	/	CATTGGAATCTACCAGACGG	/	/	CGCCAAGTACCCACAAAGAAA	/	/	GGTTCGATATGCGACCACA	ATCGCACCGTTGGGTCCA	/	/
oligo69	/	/	/	CTCGTTGTTGCTGTTGATGC	/	/	/	/	GCCCAGCACCTTAAGCAG	/	/	/	/	/	CAATGATGGCGCCCACCA	/	CAGCCATATTAATGGGCTCC	/	/	CCGTTCAACTGGAGAGACAAA	/	/	GCACCGTTTACCACGTTCA	GCTCCCTTCTGGCCAAAG	/	/
oligo70	/	/	/	GCCGCACTGTTTTGTTGTAC	/	/	/	/	GCGACAGATCCCGCGATA	/	/	/	/	/	GGCATACCCGGATACGGA	/	CGCCCACATTCTTGTCAAAC	/	/	CTCCACTGAAACTCCACAAAAC	/	/	GGCAAAGAGGGAGACACAA	TCCTGCTCGTCCATCGAG	/	/
